# Revealing a coherent cell state landscape across single cell datasets with CONCORD

**DOI:** 10.1101/2025.03.13.643146

**Authors:** Qin Zhu, Zuzhi Jiang, Binyamin Zuckerman, Leor Weinberger, Matt Thomson, Zev Gartner

**Author notes:** **Author information:** Qin Zhu,; Zuzhi Jiang,; Binyamin Zuckerman,; Leor Weinberger,; Matt Thomson,; Zev J. Gartner.

## Abstract

Revealing the underlying cell-state landscape from single-cell data requires overcoming the critical obstacles of batch integration, denoising, and dimensionality reduction. Here, we present CONCORD, a unified framework that simultaneously addresses these challenges within a single self-supervised model. At its core, CONCORD implements a unified probabilistic sampling strategy that corrects batch effects via dataset-aware sampling and enhances biological resolution through hard-negative sampling. Remarkably, using only a minimalist neural network with a single hidden layer and contrastive learning, CONCORD surpasses state-of-the-art performance without relying on deep architectures, auxiliary losses, or external supervision. It seamlessly integrates data across batches, technologies, and even species to generate high-resolution cell atlases. The resulting latent representations are denoised and biologically meaningful—capturing gene co-expression programs, revealing detailed lineage trajectories, and preserving both local geometric relationships and global topological structures. We demonstrate CONCORD’s broad applicability across diverse datasets, establishing it as a general-purpose framework for learning unified, high-fidelity representations of cellular identity and dynamics.
