## Supplemental Table 1 for "Revealing a coherent cell state landscape across single cell datasets with CONCORD"

### Sheet: AllResults
cluster_fullcover_batchratio_1
	Batch correction					Bio conservation							Geometry		Topology		Aggregate score
	Graph connectivity	iLISI	KBET	PCR comparison	Silhouette batch	cLISI	Isolated labels	Leiden ARI	Leiden NMI	Silhouette label	KNN state accuracy	Linear state accuracy	Cell distance correlation	Trustworthiness	Betti curve stability	Betti number accuracy	Batch correction	Bio conservation	Geometry	Topology	Average
Method
scvi	0.985201	0.641035	0.990895	0.992558	0.954678	1	0.769214	1	1	0.769558	1	1	0.827416	0.921961			0.912873	0.93411	0.874688		0.907224
concord_hcl	0.996468	0.873287	0.717939	0.966106	0.910847	1	0.716526	1	1	0.716057	1	1	0.841431	0.920903			0.892929	0.918941	0.881167		0.897679
concord_knn	0.993925	0.315956	0.314509	0.997606	0.754859	1	0.945148	0.929624	0.957146	0.9444	1	0.995	0.983255	0.92274			0.675371	0.967331	0.952997		0.865233
liger	0.915362	0.766202	0.896421	0.979071	0.928918	1	0.670858	0.919225	0.937878	0.67006	1	0.4	0.810138	0.921338			0.897195	0.799717	0.865738		0.854217
harmony	0.47945	0	0.000540541	0.229632	0.528441	1	0.71458	0.61419	0.822717	0.714746	1	1	0.794782	0.922136			0.247613	0.838033	0.858459		0.648035
contrastive	0.494472	0	0.0101427	0.609895	0.0330931	1	0.713103	0.613459	0.821121	0.71252	1	1	0.669691	0.921226			0.22952	0.837172	0.795459		0.620717
unintegrated	0.47999	0	0.000540541	0	0.436422	1	0.693783	0.61419	0.822717	0.693758	1	1	0.636536	0.922136			0.183391	0.832064	0.779336		0.598264
scanorama	0.481155	0	0	0	0.405083	1	0.701803	0.61419	0.822717	0.701772	1	0.9925	0.637127	0.922348			0.177248	0.833283	0.779738		0.596756
cluster_fullcover_batchratio_5
	Batch correction					Bio conservation							Geometry		Topology		Aggregate score
	Graph connectivity	iLISI	KBET	PCR comparison	Silhouette batch	cLISI	Isolated labels	Leiden ARI	Leiden NMI	Silhouette label	KNN state accuracy	Linear state accuracy	Cell distance correlation	Trustworthiness	Betti curve stability	Betti number accuracy	Batch correction	Bio conservation	Geometry	Topology	Average
Method
harmony	0.842484	0.16616	0.805896	0.98323	0.935168	1	0.791844	1	1	0.791802	1	1	0.98332	0.923495			0.746588	0.940521	0.953407		0.880172
concord_knn	0.993004	0.0721447	0.503305	0.998241	0.713717	1	0.96291	1	1	0.962773	1	1	0.9953	0.92404			0.656082	0.989383	0.95967		0.868379
concord_hcl	0.996563	0.0496554	0.598872	0.954621	0.776446	1	0.771599	1	1	0.771517	1	1	0.884438	0.923968			0.675232	0.934731	0.904203		0.838055
scvi	0.922992	4.76837e-07	0.000488998	0.966195	0.756381	1	0.86028	0.806802	0.877722	0.860155	1	1	0.933905	0.922136			0.529212	0.914994	0.928021		0.790742
liger	0.963215	0.230278	0.475539	0.987967	0.946095	1	0.635169	0.990066	0.989605	0.63515	1	0.438596	0.722553	0.921034			0.720619	0.812655	0.821794		0.785023
contrastive	0.824633	0	0	0.617819	0.0301824	1	0.81589	0.80523	0.877135	0.815924	1	1	0.843886	0.912381			0.294527	0.902026	0.878133		0.691562
scanorama	0.75139	0	0	0	0.384605	1	0.751089	0.805768	0.877342	0.750985	1	0.982456	0.905692	0.919717			0.227199	0.881091	0.912705		0.673665
unintegrated	0.717435	1.19209e-07	0	0	0.412254	1	0.741094	0.805768	0.877342	0.740988	1	1	0.904195	0.919832			0.225938	0.880742	0.912014		0.672898
cluster_fullcover_batchratio_20
	Batch correction					Bio conservation							Geometry		Topology		Aggregate score
	Graph connectivity	iLISI	KBET	PCR comparison	Silhouette batch	cLISI	Isolated labels	Leiden ARI	Leiden NMI	Silhouette label	KNN state accuracy	Linear state accuracy	Cell distance correlation	Trustworthiness	Betti curve stability	Betti number accuracy	Batch correction	Bio conservation	Geometry	Topology	Average
Method
concord_knn	0.983485	0.00308371	0.939386	0.98432	0.603909	1	0.968574	0.965188	0.973292	0.968515	1	1	0.993283	0.923222			0.702837	0.982224	0.958253		0.881105
harmony	0.935044	2.38419e-07	0.970465	0.905441	0.844959	1	0.791714	1	1	0.79171	1	1	0.979968	0.92136			0.731182	0.940489	0.950664		0.874112
concord_hcl	0.988023	5.96046e-07	0.925218	0.93797	0.691621	1	0.810486	1	1	0.810535	1	1	0.920487	0.922828			0.708567	0.94586	0.921658		0.858695
scvi	0.990008	0.0116595	0.890697	0.969616	0.811119	1	0.72029	1	1	0.720346	1	0.987469	0.816594	0.921454			0.73462	0.918301	0.869024		0.840648
unintegrated	0.870078	0	0.95256	0	0.409128	1	0.775809	0.94137	0.944305	0.775771	1	1	0.977194	0.919141			0.446353	0.919608	0.948167		0.771376
scanorama	0.889984	0	0.95256	0	0.380375	1	0.789291	0.94137	0.944305	0.789249	1	0.909774	0.978643	0.920573			0.444584	0.91057	0.949608		0.768254
liger	0.954892	1.19209e-07	0.900998	0.558532	0.698682	1	0.628591	0.958749	0.94814	0.628634	0.9925	0.353383	0.698613	0.912484			0.622621	0.787142	0.805549		0.738437
contrastive	0.946062	0	0	0.244178	0.0552218	1	0.912895	0.88047	0.909773	0.912855	1	0.972431	0.949271	0.909429			0.249092	0.941203	0.92935		0.706549
cluster_partialcover_batchnum_2
	Batch correction					Bio conservation							Geometry		Topology		Aggregate score
	Graph connectivity	iLISI	KBET	PCR comparison	Silhouette batch	cLISI	Isolated labels	Leiden ARI	Leiden NMI	Silhouette label	KNN state accuracy	Linear state accuracy	Cell distance correlation	Trustworthiness	Betti curve stability	Betti number accuracy	Batch correction	Bio conservation	Geometry	Topology	Average
Method
concord_knn	0.990698	0.0146271	0.231732	0.844849	0.745838	1	0.88576	1	1	0.908038	1	0.935441	0.912781	0.941339			0.565549	0.96132	0.92706		0.817976
liger	0.984424	0.366528	0.575351	0.769993	0.992144	1	0.735825	1	1	0.681731	1	0.235837	0.855755	0.940822			0.737688	0.807628	0.898288		0.814535
harmony	0.829654	0.0461971	0.000554631	0.477159	0.932439	1	0.786893	1	1	0.754659	1	1	0.942795	0.938921			0.457201	0.934507	0.940858		0.777522
concord_hcl	0.991374	0.0320718	0.182457	0.731343	0.822477	1	0.745048	0.999525	0.999087	0.739559	0.996047	0.993412	0.702938	0.939941			0.551945	0.924669	0.821439		0.766017
scvi	0.724044	0.268461	0.124244	0.974342	0.874284	0.994314	0.595854	0.978762	0.974226	0.511412	0.982872	0.969697	0.56634	0.902339			0.593075	0.858162	0.734339		0.728526
unintegrated	0.806322	0	0	0	0.696317	1	0.787695	0.792796	0.920974	0.724394	1	1	0.845999	0.941512			0.300528	0.889408	0.893756		0.694564
contrastive	0.855757	0	0	0.173779	0.0741273	1	0.965865	0.792796	0.920974	0.85272	1	1	0.829078	0.942309			0.220733	0.933194	0.885694		0.679873
scanorama	0.786059	0	0	0	0.657464	1	0.793733	0.792796	0.920974	0.737957	1	0.530962	0.852366	0.941172			0.288705	0.825203	0.896769		0.670226
cluster_partialcover_batchnum_10
	Batch correction					Bio conservation							Geometry		Topology		Aggregate score
	Graph connectivity	iLISI	KBET	PCR comparison	Silhouette batch	cLISI	Isolated labels	Leiden ARI	Leiden NMI	Silhouette label	KNN state accuracy	Linear state accuracy	Cell distance correlation	Trustworthiness	Betti curve stability	Betti number accuracy	Batch correction	Bio conservation	Geometry	Topology	Average
Method
harmony	0.758718	0.165465	0.971559	0.552148	0.959095	1	0.788547	1	1	0.772256	1	1	0.966981	0.939452			0.681397	0.937258	0.953217		0.85729
concord_knn	0.99199	0.0678362	0.245719	0.802622	0.811943	1	0.850626	0.996961	0.996861	0.823032	1	0.996245	0.827363	0.936741			0.584022	0.951961	0.882052		0.806012
scvi	0.680496	0.189091	0.801792	0.948007	0.880775	1	0.612067	0.992832	0.989698	0.557479	0.99875	0.989987	0.652915	0.922174			0.700032	0.877259	0.787544		0.788279
concord_hcl	0.991536	0.0838521	0.272803	0.698384	0.849421	1	0.755892	0.994408	0.993482	0.718586	0.99875	0.996245	0.632566	0.933225			0.579199	0.92248	0.782896		0.761525
liger	0.941969	0.137241	0.475091	0.574723	0.884415	1	0.689303	0.845321	0.915131	0.662302	0.9875	0.251564	0.771245	0.927427			0.602688	0.764446	0.849336		0.738823
unintegrated	0.525988	3.97364e-08	0.0689891	0	0.714287	1	0.723098	0.636829	0.836003	0.705317	1	1	0.906512	0.93848			0.261853	0.843035	0.922496		0.675795
scanorama	0.81635	5.29819e-08	0.0693306	0	0.759007	1	0.724899	0.643063	0.855042	0.713245	1	0.377972	0.91458	0.938136			0.328938	0.759175	0.926358		0.67149
contrastive	0.446034	0	0.000593184	0	0.135714	1	0.688741	0.396896	0.722245	0.630859	0.99375	0.971214	0.564966	0.907986			0.116468	0.771958	0.736476		0.541634
cluster_partialcover_batchnum_30
	Batch correction					Bio conservation							Geometry		Topology		Aggregate score
	Graph connectivity	iLISI	KBET	PCR comparison	Silhouette batch	cLISI	Isolated labels	Leiden ARI	Leiden NMI	Silhouette label	KNN state accuracy	Linear state accuracy	Cell distance correlation	Trustworthiness	Betti curve stability	Betti number accuracy	Batch correction	Bio conservation	Geometry	Topology	Average
Method
harmony	0.795348	0.0576937	0.937049	0.298758	0.856243	1	0.820175	1	1	0.767851	1	1	0.971112	0.908775			0.589018	0.941146	0.939944		0.823369
concord_knn	0.964659	0.0513047	0.777177	0.370543	0.7271	1	0.631684	0.982639	0.96662	0.85274	0.992405	0.965779	0.932203	0.906601			0.578157	0.913124	0.919402		0.803561
scvi	0.720572	0.0799385	0.901739	0.922439	0.83718	0.993375	0.687153	0.882429	0.863538	0.516981	0.939241	0.922687	0.581221	0.843312			0.692374	0.829344	0.712266		0.744661
concord_hcl	0.972576	0.0309879	0.655634	0.199396	0.81765	1	0.781564	0.976898	0.95442	0.663685	0.991139	0.973384	0.595993	0.898844			0.535249	0.90587	0.747418		0.729512
unintegrated	0.781626	0.00015167	0.324623	0	0.798118	1	0.768261	0.704922	0.876788	0.712492	1	1	0.930082	0.90997			0.380904	0.866066	0.920026		0.722332
scanorama	0.917494	0.000825904	0.323904	0	0.832575	1	0.729651	0.726355	0.889807	0.705012	1	0.617237	0.935228	0.912427			0.41496	0.809723	0.923828		0.71617
contrastive	0.455273	8.83032e-09	0.330621	0	0.328271	1	0.738818	0.443691	0.691697	0.611361	0.983544	0.980989	0.591789	0.896656			0.222833	0.778586	0.744223		0.58188
trajectory_full
	Batch correction					Bio conservation							Geometry		Topology		Aggregate score
	Graph connectivity	iLISI	KBET	PCR comparison	Silhouette batch	cLISI	Isolated labels	Leiden ARI	Leiden NMI	Silhouette label	KNN state accuracy	Linear state accuracy	Cell distance correlation	Trustworthiness	Betti curve stability	Betti number accuracy	Batch correction	Bio conservation	Geometry	Topology	Average
Method
concord_knn	0.94321	0.920082	0.855785	0.995989	0.772812	0.968659	0.579239	0.539053	0.783815	0.577862	0.765	0.41	0.745026	0.989522	0.335916	1	0.897576	0.660518	0.867274	0.867183	0.823138
concord_hcl	0.936806	0.823399	0.887134	0.956711	0.837621	0.95601	0.539246	0.454286	0.739033	0.538918	0.63	0.495	0.571501	0.98365	0.0930234	1	0.888334	0.621785	0.777576	0.818605	0.776575
liger	0.492033	0.764978	0.931609	0.964149	0.920276	0.905709	0.497064	0.231734	0.51948	0.49525	0.735	0.035	0.660652	0.93183	0.0100084	1	0.814609	0.488462	0.796241	0.802002	0.725328
scvi	0.479415	0.0163019	0.04	0.920935	0.436475	0.957566	0.537547	0.369695	0.69985	0.536709	0.745	0.43	0.918769	0.9834	0.222169	1	0.378625	0.61091	0.951085	0.844434	0.696263
harmony	0.644796	1.19209e-07	0.153929	0.250773	0.600283	0.927305	0.504095	0.336285	0.656438	0.502783	0.53	0.415	0.782176	0.965298	0.00503978	1	0.329956	0.553129	0.873737	0.801008	0.639458
contrastive	0.49669	0	0	0.613119	0.151112	0.95727	0.507041	0.374986	0.710556	0.507956	0.685	0.355	0.54335	0.972541	0.407821	0.5	0.252184	0.585401	0.757945	0.481564	0.519274
unintegrated	0.474174	0	0	0	0.465736	0.922045	0.501542	0.273502	0.6083	0.501582	0.52	0.39	0.660208	0.962419	0.00437008	0.5	0.187982	0.530996	0.811314	0.400874	0.482791
scanorama	0.483492	0	0	0	0.44038	0.928827	0.501431	0.296489	0.624526	0.501749	0.635	0.115	0.660694	0.965951	0.00223471	0.5	0.184774	0.514718	0.813322	0.400447	0.478315
trajectory_partial
	Batch correction					Bio conservation							Geometry		Topology		Aggregate score
	Graph connectivity	iLISI	KBET	PCR comparison	Silhouette batch	cLISI	Isolated labels	Leiden ARI	Leiden NMI	Silhouette label	KNN state accuracy	Linear state accuracy	Cell distance correlation	Trustworthiness	Betti curve stability	Betti number accuracy	Batch correction	Bio conservation	Geometry	Topology	Average
Method
concord_hcl	0.890914	0.0231029	0.290773	0.839616	0.629695	0.965427	0.65342	0.543971	0.753021	0.598119	0.766667	0.585774	0.660213	0.977782	0.270542	0.5	0.53482	0.6952	0.818998	0.454108	0.625782
concord_knn	0.816592	0.0109425	0.140409	0.94897	0.447401	0.966436	0.64281	0.537943	0.753004	0.577063	0.6875	0.422594	0.695379	0.97254	0.281415	0.5	0.472863	0.655336	0.83396	0.456283	0.60461
contrastive	0.772769	0	0	0.699794	0.144794	0.973993	0.682598	0.516049	0.760237	0.606816	0.775	0.359833	0.690191	0.986073	0.403239	0.5	0.323471	0.667789	0.838132	0.480648	0.57751
liger	0.658045	0.00269139	0.444082	0.582323	0.823694	0.915156	0.504534	0.271927	0.530861	0.478586	0.5	0.100418	0.655953	0.895574	0.00539342	0.5	0.502167	0.47164	0.775764	0.401079	0.537662
unintegrated	0.742919	0	0.037037	0	0.529885	0.956704	0.549151	0.431057	0.710039	0.503899	0.6625	0.468619	0.778901	0.965479	0.00325282	0.5	0.261968	0.61171	0.87219	0.400651	0.53663
harmony	0.742919	0	0.037037	0	0.530714	0.956706	0.549152	0.431057	0.710039	0.504013	0.695833	0.405858	0.77941	0.965481	0.00323689	0.5	0.262134	0.607522	0.872445	0.400647	0.535687
scanorama	0.743873	0	0.0286195	0	0.473577	0.95702	0.547647	0.436222	0.709543	0.505193	0.770833	0.242678	0.778365	0.969958	0.00538397	0.5	0.249214	0.595591	0.874161	0.401077	0.530011
scvi	0.609539	0.547118	1	0.986688	0.958974	0.84976	0.501386	0.253853	0.51498	0.487256	0.429167	0.276151	0.461092	0.799452	0.00217415	0.001	0.820464	0.473222	0.630272	0.00123483	0.481298
trajectory_connected
	Batch correction					Bio conservation							Geometry		Topology		Aggregate score
	Graph connectivity	iLISI	KBET	PCR comparison	Silhouette batch	cLISI	Isolated labels	Leiden ARI	Leiden NMI	Silhouette label	KNN state accuracy	Linear state accuracy	Cell distance correlation	Trustworthiness	Betti curve stability	Betti number accuracy	Batch correction	Bio conservation	Geometry	Topology	Average
Method
concord_knn	0.925071	0.000354528	0.808511	0.962682	0.408529	0.974497	0.64505	0.595465	0.798279	0.644782	0.815	0.47	0.489467	0.965413	0.335535	1	0.62103	0.706153	0.72744	0.867107	0.730432
concord_hcl	0.968593	8.34465e-07	0	0.878678	0.249163	0.971615	0.63204	0.548605	0.782281	0.624005	0.82	0.56	0.560975	0.978962	0.272135	1	0.419287	0.705507	0.769969	0.854427	0.687297
contrastive	0.935281	0	0	0.752019	0.0992969	0.981165	0.675109	0.557325	0.797308	0.665815	0.83	0.49	0.715113	0.992561	0.372829	0.5	0.357319	0.713817	0.853837	0.474566	0.599885
scvi	0.91564	0	0	0.7927	0.201515	0.968954	0.610625	0.572151	0.792324	0.600075	0.785	0.6	0.706787	0.989583	0.216642	0.5	0.381971	0.704161	0.848185	0.443328	0.594411
unintegrated	0.923428	0	0	0	0.403431	0.946361	0.525523	0.568603	0.785054	0.520277	0.775	0.445	0.913533	0.981972	0.00150832	0.5	0.265372	0.65226	0.947752	0.400302	0.566421
harmony	0.923428	0	0	0	0.40361	0.946361	0.525524	0.568603	0.785054	0.520283	0.8	0.415	0.913581	0.981973	0.00147158	0.5	0.265408	0.651547	0.947777	0.400294	0.566256
scanorama	0.956942	0	0	0	0.381827	0.949538	0.5286	0.536497	0.775156	0.522608	0.84	0.18	0.914228	0.98424	0.00218634	0.5	0.267754	0.618914	0.949234	0.400437	0.559085
liger	0.865227	1.19209e-07	0	0.576142	0.7398	0.899086	0.49816	0.337582	0.607427	0.494349	0.515	0.125	0.767692	0.931457	0.00135784	0.001	0.436234	0.496658	0.849575	0.00107157	0.445885
trajectory_varybatch
	Batch correction					Bio conservation							Geometry		Topology		Aggregate score
	Graph connectivity	iLISI	KBET	PCR comparison	Silhouette batch	cLISI	Isolated labels	Leiden ARI	Leiden NMI	Silhouette label	KNN state accuracy	Linear state accuracy	Cell distance correlation	Trustworthiness	Betti curve stability	Betti number accuracy	Batch correction	Bio conservation	Geometry	Topology	Average
Method
concord_knn	0.714252	0.503244	0.946126	0.987194	0.571382	0.979336	0.439905	0.415232	0.740329	0.502815	0.57375	0.365	0.624025	0.984908	0.399978	1	0.74444	0.573767	0.804467	0.879996	0.750667
concord_hcl	0.777027	0.402891	0.866026	0.939775	0.71283	0.977021	0.44825	0.38141	0.721511	0.496983	0.58125	0.425	0.452312	0.98179	0.182729	1	0.73971	0.575918	0.717051	0.836546	0.717306
scanorama	0.374707	0.111139	0.271632	0.330583	0.80088	0.951878	0.494686	0.147785	0.485861	0.492319	0.44125	0.12375	0.941419	0.957547	0.152275	1	0.377788	0.448218	0.949483	0.830455	0.651486
harmony	0.391782	0.131535	0.355432	0.530629	0.797708	0.963305	0.399937	0.189109	0.544139	0.46676	0.505	0.35625	0.818694	0.968667	0.31361	0.5	0.441417	0.489214	0.893681	0.462722	0.571758
liger	0.30159	0.39583	0.898618	0.907642	0.757237	0.926169	0.444171	0.128347	0.448427	0.458766	0.29125	0.08875	0.696365	0.913464	0.027862	0.333333	0.652184	0.397983	0.804914	0.272239	0.53183
scvi	0.251193	0.264598	0.800832	0.960127	0.728892	0.94351	0.453272	0.186199	0.551625	0.46067	0.40375	0.25125	0.776586	0.936889	0.0918269	0.0136986	0.601129	0.464325	0.856738	0.0293243	0.487879
unintegrated	0.246976	0.0344601	0	0	0.68062	0.948159	0.422912	0.10169	0.446052	0.466415	0.385	0.3475	0.633131	0.948035	0.312045	0.5	0.192411	0.44539	0.790583	0.462409	0.472698
contrastive	0.473955	0.287717	0.167169	0	0.556201	0.96806	0.489636	0.242144	0.592464	0.470344	0.5	0.305	0.528427	0.945659	0.370205	0.333333	0.297008	0.509664	0.737043	0.340708	0.471106
loop_full
	Batch correction					Bio conservation							Geometry		Topology		Aggregate score
	Graph connectivity	iLISI	KBET	PCR comparison	Silhouette batch	cLISI	Isolated labels	Leiden ARI	Leiden NMI	Silhouette label	KNN state accuracy	Linear state accuracy	Cell distance correlation	Trustworthiness	Betti curve stability	Betti number accuracy	Batch correction	Bio conservation	Geometry	Topology	Average
Method
concord_knn	0.933949	0.937068	0.902545	0.993605	0.819468	0.968569	0.587747	0.541265	0.78209	0.592648	0.78	0.34	0.851086	0.987993	0.336946	1	0.917327	0.656045	0.919539	0.867389	0.840075
concord_hcl	0.970691	0.95336	0.965095	0.989078	0.889206	0.967494	0.581177	0.515004	0.774698	0.581259	0.755	0.665	0.689688	0.987105	0.232873	1	0.953486	0.691376	0.838396	0.846575	0.832458
scvi	0.489906	0.01552	0.119048	0.905983	0.474359	0.954474	0.536892	0.34738	0.675863	0.535812	0.705	0.355	0.924683	0.979206	0.236018	1	0.400963	0.587203	0.951944	0.847204	0.696829
liger	0.453198	0.782857	0.991212	0.972404	0.942979	0.887265	0.481153	0.187973	0.493982	0.481423	0.45	0.105	0.565222	0.894549	0.0095465	0.5	0.82853	0.440971	0.729885	0.401909	0.600324
contrastive	0.495316	0	0	0.600385	0.154654	0.955666	0.508869	0.346321	0.698043	0.508485	0.745	0.335	0.667193	0.972974	0.389855	0.333333	0.250071	0.585341	0.820083	0.344638	0.500033
harmony	0.470837	0	0	0.0390686	0.510086	0.917229	0.501393	0.289632	0.626938	0.501309	0.54	0.315	0.673998	0.957133	0.00390264	0.5	0.203998	0.527357	0.815566	0.400781	0.486925
unintegrated	0.470618	0	0	0	0.469792	0.916591	0.50137	0.285649	0.619682	0.501442	0.5	0.335	0.59925	0.957068	0.00360705	0.5	0.188082	0.522819	0.778159	0.400721	0.472445
scanorama	0.462128	0	0	0	0.441041	0.923062	0.497171	0.295774	0.629997	0.497651	0.44	0.1	0.600478	0.961079	0.0101008	0.5	0.180634	0.483379	0.780778	0.40202	0.461703
loop_partial
	Batch correction					Bio conservation							Geometry		Topology		Aggregate score
	Graph connectivity	iLISI	KBET	PCR comparison	Silhouette batch	cLISI	Isolated labels	Leiden ARI	Leiden NMI	Silhouette label	KNN state accuracy	Linear state accuracy	Cell distance correlation	Trustworthiness	Betti curve stability	Betti number accuracy	Batch correction	Bio conservation	Geometry	Topology	Average
Method
concord_hcl	0.942852	0.113108	0.353366	0.841317	0.76833	0.96808	0.637019	0.471606	0.743997	0.578423	0.735714	0.659498	0.715003	0.981374	0.211895	1	0.603795	0.684905	0.848188	0.842379	0.744817
contrastive	0.686019	0	0.0293579	0.60067	0.140604	0.971987	0.707173	0.441357	0.744427	0.563683	0.778571	0.437276	0.684541	0.981645	0.370204	1	0.29133	0.663496	0.833093	0.874041	0.66549
concord_knn	0.909067	0.160165	0.38494	0.965772	0.681988	0.966401	0.622037	0.520698	0.758887	0.580336	0.764286	0.455197	0.754775	0.978035	0.317926	0.5	0.620386	0.666835	0.866405	0.463585	0.654303
liger	0.66479	0.209284	0.878816	0.735654	0.904105	0.903698	0.506413	0.240009	0.537973	0.477247	0.510714	0.0501792	0.624667	0.907641	0.00852074	0.5	0.678529	0.460891	0.766154	0.401704	0.57682
scanorama	0.669577	0	0.0357118	0	0.427663	0.943966	0.563208	0.346289	0.669025	0.488336	0.628571	0.222222	0.69673	0.963953	0.0157032	0.5	0.22659	0.55166	0.830341	0.403141	0.502933
scvi	0.469764	0.703212	1	0.985271	0.977556	0.867057	0.508927	0.148983	0.457869	0.48015	0.485714	0.336918	0.526408	0.822489	0.00306964	0.000999001	0.827161	0.469374	0.674449	0.00141313	0.493099
harmony	0.65534	0	0.0471695	0	0.478214	0.941446	0.574038	0.340323	0.667151	0.486693	0.571429	0.494624	0.701542	0.958979	0.00472711	0.333333	0.236145	0.582243	0.83026	0.267612	0.479065
unintegrated	0.65534	0	0.0394772	0	0.472583	0.941367	0.574032	0.336114	0.664154	0.484701	0.628571	0.437276	0.694867	0.95896	0.00473409	0.333333	0.23348	0.580888	0.826913	0.267613	0.477224
loop_connected
	Batch correction					Bio conservation							Geometry		Topology		Aggregate score
	Graph connectivity	iLISI	KBET	PCR comparison	Silhouette batch	cLISI	Isolated labels	Leiden ARI	Leiden NMI	Silhouette label	KNN state accuracy	Linear state accuracy	Cell distance correlation	Trustworthiness	Betti curve stability	Betti number accuracy	Batch correction	Bio conservation	Geometry	Topology	Average
Method
concord_hcl	0.944896	2.01464e-05	0.40566	0.76282	0.422188	0.969596	0.609561	0.53787	0.782758	0.610517	0.805	0.635	0.72191	0.983568	0.269903	1	0.507117	0.707186	0.852739	0.853981	0.730256
concord_knn	0.897723	0.000372887	0.386792	0.915636	0.326182	0.9727	0.612394	0.570752	0.790738	0.603807	0.865	0.415	0.671851	0.976648	0.344581	1	0.505341	0.690056	0.824249	0.868916	0.722141
scvi	0.90765	0	0	0.950414	0.150702	0.971883	0.648283	0.589649	0.793389	0.609993	0.8	0.555	0.732671	0.990956	0.277537	0.5	0.401753	0.709742	0.861814	0.455507	0.607204
contrastive	0.931959	0	0	0.657469	0.0547241	0.973858	0.673048	0.555895	0.785318	0.623473	0.845	0.435	0.740705	0.991501	0.38378	0.333333	0.32883	0.698799	0.866103	0.343423	0.559289
harmony	0.907208	0	0	0	0.429431	0.94787	0.54078	0.522412	0.768432	0.522553	0.75	0.345	0.897687	0.981364	0.00343106	0.5	0.267328	0.62815	0.939525	0.400686	0.558922
unintegrated	0.905361	0	0	0	0.368106	0.947348	0.539878	0.518615	0.765782	0.517777	0.76	0.395	0.868771	0.981065	0.00344233	0.333333	0.254694	0.634914	0.924918	0.267355	0.52047
scanorama	0.922562	0	0	0	0.35687	0.94839	0.54061	0.51492	0.764369	0.517499	0.745	0.185	0.87098	0.98334	0.00427834	0.333333	0.255886	0.602255	0.92716	0.267522	0.513206
liger	0.766237	0.00395942	0.65566	0.782621	0.844839	0.891986	0.493163	0.305801	0.544444	0.491107	0.49	0.085	0.645164	0.898666	0.00299021	0.000999001	0.610663	0.471643	0.771915	0.00139724	0.463905
tree_full
	Batch correction					Bio conservation							Geometry		Topology		Aggregate score
	Graph connectivity	iLISI	KBET	PCR comparison	Silhouette batch	cLISI	Isolated labels	Leiden ARI	Leiden NMI	Silhouette label	KNN state accuracy	Linear state accuracy	Cell distance correlation	Trustworthiness	Betti curve stability	Betti number accuracy	Batch correction	Bio conservation	Geometry	Topology	Average
Method
concord_knn	0.907104	0.936601	0.866898	0.997904	0.954451	1	0.636947	0.397319	0.681211	0.637439	0.922857	0.825714	0.694982	0.991139	0.434232	1	0.932591	0.728784	0.84306	0.886846	0.84782
harmony	0.806218	0.831066	0.740088	0.909054	0.881179	0.994696	0.609684	0.44671	0.675006	0.609102	0.891429	0.871429	0.947299	0.98367	0.0248771	1	0.833521	0.728294	0.965484	0.804975	0.833068
concord_hcl	0.939468	0.830298	0.973403	0.992388	0.953367	1	0.620629	0.432271	0.694286	0.621089	0.877143	0.865714	0.431469	0.991807	0.307872	1	0.937785	0.730162	0.711638	0.861574	0.81029
liger	0.878953	0.834572	0.682489	0.968121	0.909522	0.998418	0.58832	0.505049	0.698895	0.589431	0.917143	0.314286	0.50863	0.968579	0.211065	1	0.854731	0.658792	0.738604	0.842213	0.773585
scvi	0.956062	0.831256	1	0.998146	0.984196	0.971465	0.588531	0.556239	0.731658	0.589992	0.905714	0.828571	0.700848	0.964289	0.0221062	0.5	0.953932	0.738882	0.832569	0.404421	0.732451
contrastive	0.479127	1.19209e-07	0.0140068	0.764134	0.494059	0.997812	0.581135	0.338076	0.625595	0.580708	0.9	0.834286	0.54011	0.9833	0.451269	1	0.350266	0.693944	0.761705	0.890254	0.674042
scanorama	0.483654	0	0.0635829	0	0.344965	0.992772	0.545731	0.331845	0.631606	0.546073	0.868571	0.742857	0.588848	0.978363	0.0801798	1	0.17844	0.665637	0.783606	0.816036	0.61093
unintegrated	0.481471	0	0.059941	0	0.370877	0.992573	0.564554	0.282789	0.615325	0.564122	0.9	0.88	0.643351	0.976685	0.0493724	0.5	0.182458	0.685623	0.810018	0.409874	0.521993
tree_partial
	Batch correction					Bio conservation							Geometry		Topology		Aggregate score
	Graph connectivity	iLISI	KBET	PCR comparison	Silhouette batch	cLISI	Isolated labels	Leiden ARI	Leiden NMI	Silhouette label	KNN state accuracy	Linear state accuracy	Cell distance correlation	Trustworthiness	Betti curve stability	Betti number accuracy	Batch correction	Bio conservation	Geometry	Topology	Average
Method
liger	0.897345	0.658487	0.481794	0.952012	0.871354	0.998153	0.482414	0.576544	0.719761	0.58622	0.894444	0.366667	0.730111	0.964436	0.0386404	1	0.772198	0.660601	0.847274	0.807728	0.77195
concord_knn	0.905636	0.077368	0.419895	0.978131	0.794471	1	0.631052	0.341962	0.636032	0.612711	0.877778	0.864815	0.627215	0.987567	0.377047	1	0.6351	0.709193	0.807391	0.875409	0.756773
concord_hcl	0.967877	0.165007	0.614065	0.935353	0.796816	1	0.611874	0.374805	0.662497	0.608139	0.901852	0.872222	0.399956	0.989332	0.322002	1	0.695824	0.71877	0.694644	0.8644	0.74341
scvi	0.945636	0.777731	0.661307	0.994094	0.928068	0.974227	0.500589	0.515779	0.722078	0.565031	0.9	0.838889	0.611005	0.952338	0.0049471	0.333333	0.861367	0.716656	0.781671	0.267656	0.656838
contrastive	0.537445	0	0.0337255	0.680725	0.48792	0.976657	0.657246	0.248329	0.576315	0.555752	0.801852	0.731481	0.513705	0.956742	0.431713	0.5	0.347963	0.649662	0.735223	0.486343	0.554798
harmony	0.629804	0	0.0392157	0.00233384	0.335745	0.99701	0.782839	0.330403	0.633592	0.56492	0.87037	0.857407	0.710957	0.974354	0.034185	0.5	0.20142	0.719506	0.842656	0.406837	0.542605
unintegrated	0.629804	0	0.0388235	0	0.329557	0.99703	0.783006	0.299751	0.624043	0.563082	0.853704	0.87037	0.696867	0.97438	0.0330366	0.5	0.199637	0.712998	0.835624	0.406607	0.538716
scanorama	0.629871	0	0.0376471	0	0.308219	0.997739	0.722993	0.322184	0.621033	0.556351	0.875926	0.738889	0.680657	0.976171	0.0399054	0.5	0.195147	0.690731	0.828414	0.407981	0.530568
tree_connected
	Batch correction					Bio conservation							Geometry		Topology		Aggregate score
	Graph connectivity	iLISI	KBET	PCR comparison	Silhouette batch	cLISI	Isolated labels	Leiden ARI	Leiden NMI	Silhouette label	KNN state accuracy	Linear state accuracy	Cell distance correlation	Trustworthiness	Betti curve stability	Betti number accuracy	Batch correction	Bio conservation	Geometry	Topology	Average
Method
concord_knn	0.949714	1.19209e-07	0.948	0.972508	0.840576	0.999896	0.552254	0.423113	0.707488	0.570993	0.925714	0.742857	0.629117	0.987236	0.431701	1	0.74216	0.703188	0.808177	0.88634	0.784966
scvi	0.968571	0.0577898	0.924	0.981792	0.859042	0.970726	0.586881	0.539085	0.717114	0.558576	0.911429	0.7	0.627942	0.933423	0.0105652	1	0.758239	0.711973	0.780683	0.802113	0.763252
concord_hcl	0.958857	1.19209e-07	0.474	0.740475	0.588221	1	0.612126	0.530941	0.740843	0.615585	0.928571	0.862857	0.537151	0.992953	0.328879	0.5	0.552311	0.755846	0.765052	0.465776	0.634746
contrastive	0.894857	0	0	0.788969	0.561547	1	0.642663	0.434048	0.710063	0.64622	0.928571	0.905714	0.662312	0.992015	0.458172	0.333333	0.449074	0.752468	0.827164	0.358301	0.596752
liger	0.880571	3.57628e-07	0	0.829026	0.632891	0.975566	0.586247	0.524466	0.700112	0.581616	0.868571	0.457143	0.715657	0.942907	0.0563733	0.5	0.468498	0.670532	0.829282	0.411275	0.594897
unintegrated	0.945714	0	0	0	0.325778	1	0.653895	0.590331	0.754799	0.636435	0.894286	0.888571	0.793315	0.986099	0.0197703	0.333333	0.254299	0.774045	0.889707	0.270621	0.547168
harmony	0.945714	0	0	0	0.326323	1	0.653869	0.517919	0.738803	0.636426	0.894286	0.882857	0.794363	0.986098	0.0201286	0.333333	0.254407	0.760594	0.890231	0.270692	0.543981
scanorama	0.948571	0	0	0	0.332951	1	0.648455	0.564105	0.753335	0.633551	0.92	0.854286	0.764446	0.986984	0.0407402	0.333333	0.256304	0.767676	0.875715	0.274815	0.543627
