## Supplemental Table 2 for "Revealing a coherent cell state landscape across single cell datasets with CONCORD"

### Sheet: AllResults
Lung atlas
	Batch correction					Bio conservation							Aggregate score
	Graph connectivity	iLISI	KBET	PCR comparison	Silhouette batch	cLISI	Isolated labels	Leiden ARI	Leiden NMI	Silhouette label	KNN state accuracy	Linear state accuracy	Batch correction	Bio conservation	Total
Method
concord_hcl	0.915438	0.11641	0.368998	0.875021	0.836202	0.997471	0.710287	0.617602	0.721841	0.550804	0.867744	0.86834	0.622414	0.762013	0.692213
scvi	0.898235	0.118117	0.34122	0.926934	0.905402	0.994709	0.640427	0.572333	0.741767	0.539293	0.878214	0.812596	0.637982	0.739906	0.688944
concord_knn	0.892299	0.109481	0.411111	0.938087	0.75197	0.998185	0.859125	0.450132	0.678917	0.564925	0.885604	0.859409	0.62059	0.756614	0.688602
seurat_rpca	0.745252	0.132886	0.457314	0.848078	0.816641	0.992613	0.734271	0.528042	0.699222	0.578484	0.828945	0.821066	0.600034	0.740377	0.670206
harmony	0.799156	0.0929198	0.393433	0.559395	0.900388	0.996736	0.577275	0.528301	0.71737	0.555477	0.867283	0.812442	0.549059	0.722126	0.635592
seurat_cca	0.54497	0.172427	0.431475	0.902208	0.848678	0.975001	0.646787	0.45612	0.615829	0.530375	0.778137	0.752849	0.579952	0.6793	0.629626
contrastive	0.782449	0.0149854	0.262344	0.556528	0.716426	0.999929	0.777222	0.400952	0.721461	0.612404	0.936875	0.926856	0.466547	0.767957	0.617252
liger	0.752922	0.128583	0.374063	0.838841	0.86109	0.994921	0.641154	0.476869	0.670859	0.560054	0.824172	0.255005	0.5911	0.631862	0.611481
scanorama	0.759803	0.0485201	0.274837	0.308852	0.911167	0.999715	0.647451	0.490667	0.724901	0.548667	0.933641	0.877887	0.460636	0.746133	0.603384
unintegrated	0.734657	0.000996415	0.195944	0.189265	0.862644	1	0.68746	0.385634	0.708066	0.547067	0.952425	0.944102	0.396701	0.746393	0.571547
GTEX v9
	Batch correction					Bio conservation							Aggregate score
	Graph connectivity	iLISI	KBET	PCR comparison	Silhouette batch	cLISI	Isolated labels	KNN state accuracy	Leiden ARI	Leiden NMI	Linear state accuracy	Silhouette label	Batch correction	Bio conservation	Total
Method
scvi	0.877559	0.0236348	0.388263	0.448019	0.914381	0.999777	0.632937	0.930824	0.716627	0.835843	0.918658	0.528235	0.530372	0.7947	0.662536
concord_knn	0.819248	0.0314931	0.465666	0.708057	0.746029	0.999785	0.561614	0.901492	0.627627	0.76866	0.905105	0.495792	0.554099	0.751439	0.652769
concord_hcl	0.833946	0.0318182	0.487603	0.553236	0.827863	0.99943	0.591711	0.888083	0.621618	0.75356	0.894378	0.502826	0.546893	0.750229	0.648561
scanorama	0.791832	0.01882	0.398996	0	0.906145	0.999935	0.620763	0.941264	0.574064	0.804237	0.935156	0.513693	0.423159	0.769873	0.596516
unintegrated	0.722673	0.0151554	0.351505	0	0.946103	0.999897	0.570762	0.940067	0.605722	0.821357	0.942627	0.5167	0.407087	0.771019	0.589053
harmony	0.622444	0.0515379	0.501787	0.686608	0.883754	0.991094	0.544888	0.728803	0.412395	0.59357	0.645946	0.481109	0.549226	0.628258	0.588742
contrastive	0.76016	0.0203037	0.474118	0	0.691881	0.999977	0.579254	0.933865	0.411019	0.772556	0.932403	0.551992	0.389293	0.740152	0.564722
HypoMap
	Batch correction					Bio conservation							Aggregate score
	Graph connectivity	iLISI	KBET	PCR comparison	Silhouette batch	cLISI	Isolated labels	KNN state accuracy	Leiden ARI	Leiden NMI	Linear state accuracy	Silhouette label	Batch correction	Bio conservation	Total
Method
concord_hcl	0.8415	0.0549613	0.191852	0.82456	0.799564	1	0.760306	0.927648	0.613589	0.786965	0.91966	0.525606	0.542488	0.790539	0.666513
scvi	0.888395	0.0259533	0.134673	0.7189	0.908749	1	0.705737	0.941794	0.641155	0.786024	0.918517	0.553677	0.535334	0.792415	0.663874
concord_knn	0.82085	0.0463917	0.187943	0.871445	0.748703	1	0.481735	0.918205	0.524198	0.764129	0.908437	0.58516	0.535066	0.740266	0.637666
harmony	0.671405	0.0553822	0.158013	0.79888	0.896532	0.998244	0.540138	0.869572	0.43708	0.673871	0.790466	0.55228	0.516043	0.694521	0.605282
liger	0.466847	0.156495	0.386446	0.940773	0.743488	0.979406	0.265417	0.704358	0.45257	0.547546	0.589816	0.509833	0.53881	0.578421	0.558615
scanorama	0.482655	0.0117029	0.066194	0	0.861906	0.999784	0.595258	0.896538	0.230011	0.575441	0.873196	0.524604	0.284491	0.67069	0.477591
unintegrated	0.315273	0.00172371	0.110567	0.0392671	0.912932	0.999739	0.592219	0.909853	0.222057	0.571232	0.923011	0.509141	0.275952	0.675322	0.475637
contrastive	0.428686	0.00338809	0.0350655	0.0605629	0.632711	0.999981	0.591542	0.819432	0.192813	0.535176	0.810924	0.509169	0.232083	0.637005	0.434544
Immune cell atlas
	Batch correction					Bio conservation							Aggregate score
	Graph connectivity	iLISI	KBET	PCR comparison	Silhouette batch	cLISI	Isolated labels	KNN state accuracy	Leiden ARI	Leiden NMI	Linear state accuracy	Silhouette label	Batch correction	Bio conservation	Total
Method
concord_hcl	0.939315	0.0880824	0.212072	0	0.852652	0.999794	0.664882	0.920595	0.681765	0.787702	0.918046	0.564388	0.418424	0.791025	0.604724
concord_knn	0.914084	0.0493729	0.204222	0.150001	0.801797	0.999868	0.723915	0.918806	0.556592	0.756339	0.916212	0.620451	0.423895	0.784598	0.604246
scvi	0.908629	0.0330064	0.143534	0	0.915702	0.999066	0.577874	0.909254	0.645679	0.757489	0.914044	0.54098	0.400174	0.763484	0.581829
harmony	0.803968	0.0908493	0.174518	0	0.9199	0.997317	0.564122	0.867724	0.606779	0.714501	0.858943	0.533672	0.397847	0.734722	0.566285
scanorama	0.863243	0.0372058	0.137811	0	0.905239	0.998362	0.548065	0.899413	0.527359	0.710412	0.889829	0.550564	0.3887	0.732	0.56035
liger	0.713095	0.218235	0.486903	0	0.854382	0.992635	0.396005	0.791185	0.487227	0.625891	0.466309	0.543722	0.454523	0.61471	0.534617
contrastive	0.747189	2.16744e-08	0.137103	0	0.652776	0.999722	0.62577	0.903537	0.253265	0.645583	0.901595	0.556501	0.307414	0.697996	0.502705
unintegrated	0.46754	0.000999017	0.10123	0	0.927063	0.995097	0.548479	0.858202	0.307212	0.589142	0.90954	0.524884	0.299366	0.67608	0.487723
Mouse pancreatic islet
	Batch correction					Bio conservation							Aggregate score
	Graph connectivity	iLISI	KBET	PCR comparison	Silhouette batch	cLISI	Isolated labels	KNN state accuracy	Leiden ARI	Leiden NMI	Linear state accuracy	Silhouette label	Batch correction	Bio conservation	Total
Method
concord_knn	0.892463	0.0473216	0.300714	0.756632	0.697962	1	0.87365	0.969293	0.549899	0.732493	0.965133	0.585191	0.539018	0.810809	0.674914
concord_hcl	0.912863	0.0468434	0.293605	0.425733	0.774276	1	0.868721	0.96926	0.781178	0.82179	0.964835	0.525101	0.490664	0.847269	0.668967
scvi	0.942086	0.0311734	0.203284	0.415573	0.887583	1	0.68753	0.974082	0.836409	0.833068	0.970834	0.566027	0.49594	0.838279	0.667109
harmony	0.789125	0.058801	0.31562	0.33268	0.843245	1	0.748361	0.953219	0.774816	0.763175	0.844077	0.608761	0.467894	0.813201	0.640548
liger	0.648249	0.102073	0.569505	0.805767	0.672915	0.996655	0.660585	0.894241	0.540194	0.646157	0.576942	0.526026	0.559702	0.691543	0.625622
scanorama	0.797771	0.0283434	0.131405	0	0.904061	1	0.775529	0.973718	0.312904	0.652439	0.971596	0.608074	0.372316	0.756323	0.564319
contrastive	0.809547	0.0191579	0.124288	0	0.751393	1	0.865412	0.968697	0.189385	0.606978	0.965001	0.520987	0.340877	0.730923	0.5359
unintegrated	0.483527	0.0177168	0.0894848	0	0.931597	1	0.713302	0.968896	0.341912	0.678032	0.973452	0.584213	0.304465	0.751401	0.527933
Tabula Sapiens
	Batch correction					Bio conservation							Aggregate score
	Graph connectivity	iLISI	KBET	PCR comparison	Silhouette batch	cLISI	Isolated labels	KNN state accuracy	Leiden ARI	Leiden NMI	Linear state accuracy	Silhouette label	Batch correction	Bio conservation	Total
Method
scvi	0.748229	0.00814417	0.252526	0.185673	0.816884	0.999947	0.57223	0.895564	0.5925	0.787403	0.862354	0.529604	0.402291	0.748515	0.575403
harmony	0.49412	0.00792315	0.191273	0.785784	0.878509	0.999771	0.566307	0.862491	0.592625	0.758088	0.822635	0.497337	0.471522	0.728465	0.599993
unintegrated	0.586996	0.00114122	0.231526	0.181485	0.887139	0.999977	0.571042	0.905749	0.578097	0.778099	0.883377	0.518345	0.377657	0.747812	0.562735
concord_knn	0.689067	0.0178407	0.254628	0.919382	0.739686	0.999856	0.573378	0.872302	0.574276	0.777344	0.868657	0.481762	0.524121	0.735368	0.629744
concord_hcl	0.716303	0.0135048	0.248993	0.850982	0.797962	0.99991	0.550715	0.883281	0.583254	0.7712	0.881019	0.476194	0.525549	0.735082	0.630315
contrastive	0.695755	0.00952901	0.270972	0	0.690122	0.999956	0.593666	0.886079	0.458426	0.759258	0.875193	0.512863	0.333276	0.726492	0.529884
C.elegans cell type
	Batch correction					Bio conservation							Aggregate score
	Graph connectivity	iLISI	KBET	PCR comparison	Silhouette batch	cLISI	Isolated labels	Leiden ARI	Leiden NMI	Silhouette label	KNN state accuracy	Linear state accuracy	Batch correction	Bio conservation	Total
Method
concord_hcl	0.855673	0.268411	0.731307	0.968802	0.860356	0.999734	0.636124	0.500348	0.819621	0.54242	0.890135	0.899966	0.73691	0.755478	0.746194
concord_knn	0.822572	0.265065	0.698984	0.962917	0.823154	0.999504	0.635885	0.506303	0.793537	0.541151	0.863355	0.886117	0.714539	0.74655	0.730544
seurat_cca	0.725054	0.279395	0.731454	0.729168	0.871203	0.999607	0.566922	0.565068	0.83248	0.528013	0.892538	0.896761	0.667255	0.754484	0.71087
seurat_rpca	0.764296	0.318963	0.673919	0.675459	0.869549	0.999626	0.574895	0.534118	0.834605	0.52771	0.889677	0.902369	0.660437	0.751857	0.706147
harmony	0.588685	0.152223	0.632844	0.815304	0.938317	0.997615	0.567344	0.462525	0.778217	0.513416	0.825132	0.888635	0.625475	0.718983	0.672229
scanorama	0.735524	0.194559	0.611794	0.496975	0.916247	0.9981	0.565774	0.46024	0.779299	0.501456	0.849737	0.861394	0.59102	0.716572	0.653796
scvi	0.866061	0.19022	0.52239	0.391988	0.867455	0.998242	0.580122	0.494766	0.792602	0.527649	0.839437	0.857503	0.567623	0.727189	0.647406
liger	0.653737	0.23833	0.698109	0.950515	0.817137	0.997959	0.554359	0.457509	0.749586	0.483936	0.779469	0.107131	0.671566	0.589993	0.630779
unintegrated	0.637244	0.141218	0.437763	0.286519	0.917098	0.997539	0.566649	0.441209	0.763884	0.507754	0.823072	0.878562	0.483968	0.711239	0.597604
contrastive	0.589524	0.133815	0.312308	0.596657	0.769936	0.995845	0.62539	0.338983	0.70036	0.519957	0.730602	0.810118	0.480448	0.674465	0.577457
C.elegans lineage
	Batch correction					Bio conservation							Aggregate score
	Graph connectivity	iLISI	KBET	PCR comparison	Silhouette batch	cLISI	Isolated labels	Leiden ARI	Leiden NMI	Silhouette label	KNN state accuracy	Linear state accuracy	Batch correction	Bio conservation	Total
Method
concord_hcl	0.822942	0.228965	0.857441	0.950185	0.877493	0.999259	0.560734	0.412099	0.801877	0.56235	0.816639	0.843412	0.747405	0.713767	0.730586
concord_knn	0.797904	0.238277	0.82909	0.938643	0.828519	0.998837	0.593543	0.369715	0.780707	0.544439	0.768098	0.810299	0.726486	0.695091	0.710789
scanorama	0.641542	0.188774	0.856979	0.615399	0.94534	0.998287	0.479036	0.282334	0.766888	0.510999	0.811308	0.82433	0.649607	0.667597	0.658602
harmony	0.501381	0.166914	0.80965	0.872553	0.947606	0.997148	0.485053	0.236409	0.732865	0.505138	0.756313	0.847481	0.659621	0.651487	0.655554
scvi	0.804701	0.192943	0.777077	0.521603	0.898618	0.997512	0.525252	0.249714	0.730959	0.523321	0.749719	0.791076	0.638988	0.652508	0.645748
seurat_cca	0.496065	0.237405	0.745223	0.724986	0.893786	0.99776	0.490425	0.286551	0.753249	0.518878	0.756874	0.823067	0.619493	0.660972	0.640233
seurat_rpca	0.618754	0.195152	0.637498	0.638835	0.921071	0.998029	0.524085	0.299823	0.75714	0.518908	0.770483	0.82447	0.602262	0.67042	0.636341
unintegrated	0.536278	0.153558	0.691778	0.354225	0.94419	0.997487	0.482328	0.241526	0.736384	0.509011	0.769781	0.85155	0.536006	0.655438	0.595722
liger	0.442161	0.224278	0.764678	0.873847	0.878361	0.994732	0.451033	0.151066	0.642707	0.467362	0.556678	0.0263786	0.636665	0.469994	0.553329
contrastive	0.539633	0.141319	0.561073	0.259462	0.799204	0.995911	0.43043	0.242337	0.6724	0.486792	0.560606	0.711239	0.460138	0.585673	0.522906
PBMC scATAC
	Batch correction					Bio conservation							Aggregate score
	Graph connectivity	iLISI	KBET	PCR comparison	Silhouette batch	cLISI	Isolated labels	Leiden ARI	Leiden NMI	Silhouette label	KNN state accuracy	Linear state accuracy	Batch correction	Bio conservation	Total
Method
concord_hcl	0.923825	0.130472	0.191889	0.948141	0.880795	0.994303	0.553355	0.605835	0.648349	0.516379	0.877206	0.867814	0.615024	0.72332	0.669172
concord_knn	0.915251	0.152057	0.35504	0.985596	0.774052	0.993124	0.640389	0.353274	0.562502	0.564648	0.870513	0.861594	0.636399	0.692292	0.664346
liger	0.774855	0.166778	0.549716	0.983656	0.821418	0.975562	0.553088	0.37752	0.499714	0.557131	0.840836	0.699819	0.659284	0.643382	0.651333
scvi	0.934265	0.10835	0.134987	0.800732	0.9363	0.990338	0.554663	0.485784	0.609906	0.535675	0.888461	0.873619	0.582927	0.705493	0.64421
contrastive	0.923075	0.0739457	0.0922711	0.806537	0.875667	0.99726	0.554131	0.304377	0.537847	0.513343	0.890505	0.880876	0.554299	0.668334	0.611317
scanorama	0.729729	0.0890799	0.139889	0.21797	0.867853	0.971147	0.500034	0.307587	0.459444	0.48792	0.857926	0.837189	0.408904	0.631607	0.520255
unintegrated	0.942262	0.0210946	0.00244686	0	0.909637	0.998004	0.523755	0.194299	0.399518	0.508705	0.929303	0.90848	0.375088	0.637438	0.506263
harmony	0.501174	0.0727315	0.201359	0.162692	0.814189	0.966054	0.477649	0.385239	0.488558	0.456677	0.834706	0.834849	0.350429	0.634819	0.492624
